# Cellular taxonomy of the preleukemic bone marrow niche of acute myeloid leukemia

**DOI:** 10.1101/2023.09.01.553259

**Authors:** Chinmayee Goda, Rohan Kulkarni, Alexander Rudich, Malith Karunasiri, Ozlen Balcioglu, Yzen Al-Marrawi, Erin Korn, Sanjay Kanna, Elizabeth A.R. Garfinkle, Bethany Mundy-Bosse, Bin Zhang, Guido Marcucci, Elaine R Mardis, Ramiro Garzon, Katherine E Miller, Adrienne M Dorrance

## Abstract

Mutations in hematopoietic stem/progenitor cells (HSPCs) can remain dormant within the bone marrow (BM) for decades before leukemia onset. Understanding the mechanisms by which these mutant clones eventually slead to full blown leukemia is of critical importance to develop strategies to eliminate these clones before they achieve their full leukemogenic potential. Recent data suggest that leukemic stem cells (LSCs) induce alterations within BM microenvironment (BMM) favoring LSC growth over normal HSCs. However, the cross talk between preleukemic stem cells (pLSC) and BMM is not completely understood. We hypothesize that pLSC induces critical changes within the BMM that are critical for leukemogenesis. To address this question, we are using our previously developed murine model of AML that highly recapitulates the human disease, develops AML sporadically with a preleukemic phase in which mice display normal white blood counts (WBCs) and absence of blasts in the BM. Thus, this is an excellent model to evaluate changes in the BMM that occurs during progression into AML. Using this model we performed single cell RNA-sequencing on cells from the BMM compared to wild-type (WT) controls. Overall, we defined the transcriptional profiles of pre-leukemic BMM cells and observed decreased percentages of normal BMM cells such as LepR+ mesenchymal stem cells (MSCs) and endothelial cells (ECs), known to regulate normal HSC function. Concomitantly, we found increases in CD55+ fibroblasts and NG2+ pericytes, that might play a more important role in regulation of pre-LSCs. Preleukemic CD55+ fibroblasts had a higher proliferation rate and showed significant down-regulation of several collagen genes known for regulating extra cellular matrix (ECM) including: *Col1a1, Col1a2, Col3a1, Col4a1*, and *Col6a1,* suggesting that ECM remodeling occurs in the early stages of leukemogenesis. Importantly, co-culture assays found that pre-leukemic CD55+ BM fibroblasts expanded pre-LSCs significantly over normal HSCs. In conclusion, we have identified distinct changes in the preleukemic BMM and identified a novel CD55+ fibroblast population that is expanded in preleukemic BMM that promote the fitness of pre-LSCs over normal HSCs.

**STATEMENT OF SIGNIFICANCE:** We have identified changes in the BMM landscape that define a preleukemic BM niche which includes the expansion of a novel CD55+ fibroblast population. These data suggest that a distinct preleukemic BM niche exists and preferentially supports LSC survival and expansion over normal HSCs to promote leukemogenesis.
