## Supplemental Table 1 for "Cellular taxonomy of the preleukemic bone marrow niche of acute myeloid leukemia"

### Sheet: combined_goda_CD45neg_WT_PTDITD
p_val	avg_log2FC	pct.1	pct.2	p_val_adj	cluster	gene
0	1.23815	0.993	0.647	0	0	Hp
0	0.894159	0.97	0.599	0	0	Cd302
0	0.852673	0.999	0.789	0	0	Tmem176b
0	0.828185	0.998	0.735	0	0	Tmem176a
0	0.715409	0.998	0.976	0	0	H2-D1
1.05178e-307	1.00643	0.973	0.615	1.77761e-303	0	Mgp
1.05533e-298	1.00225	0.922	0.523	1.78361e-294	0	Adipoq
5.71625e-296	0.802406	0.997	0.732	9.66104e-292	0	Igfbp7
5.15423e-294	0.704189	0.997	0.919	8.71117e-290	0	Ifitm3
7.14013e-289	0.851992	0.947	0.551	1.20675e-284	0	Rarres2
3.54074e-280	0.778565	1	0.741	5.98421e-276	0	Cxcl12
1.33596e-272	0.847098	0.921	0.564	2.25791e-268	0	Nupr1
6.94468e-272	0.784914	0.994	0.661	1.17372e-267	0	Bgn
6.51808e-267	0.735799	0.998	0.86	1.10162e-262	0	Apoe
1.89526e-264	0.790234	0.872	0.474	3.20317e-260	0	Gpx8
1.22862e-261	0.743086	0.999	0.785	2.07649e-257	0	Igfbp4
3.56832e-252	0.904049	0.984	0.609	6.03082e-248	0	Cxcl14
1.07456e-248	0.652203	0.974	0.845	1.81612e-244	0	S100a11
3.60194e-248	0.800663	0.831	0.446	6.08764e-244	0	Agt
7.70977e-248	0.75572	0.987	0.646	1.30303e-243	0	Serping1
2.09938e-239	1.06713	0.785	0.476	3.54816e-235	0	Trf
1.49891e-238	1.18429	0.619	0.27	2.5333e-234	0	Serpina12
3.09794e-231	1.01228	0.635	0.287	5.23582e-227	0	Il1rn
1.02076e-227	0.723364	0.909	0.546	1.72518e-223	0	Clu
1.23606e-227	0.780463	0.812	0.445	2.08906e-223	0	1500009L16Rik
3.05833e-227	0.695543	0.941	0.578	5.16888e-223	0	Fstl1
5.08282e-225	0.90782	0.803	0.443	8.59047e-221	0	C3
1.52996e-224	0.788966	0.874	0.514	2.58578e-220	0	Pcolce
1.26437e-217	0.69209	0.965	0.618	2.13691e-213	0	Gas6
5.9241e-216	0.716866	0.9	0.508	1.00123e-211	0	Ccl19
1.72012e-215	0.826731	0.793	0.433	2.90718e-211	0	Mdk
4.56022e-212	0.712869	0.859	0.477	7.70723e-208	0	Chrdl1
2.31368e-210	0.716008	0.787	0.405	3.91036e-206	0	Kng2
5.40368e-204	0.712357	0.807	0.458	9.13275e-200	0	Mgst1
1.28552e-202	0.707311	0.953	0.629	2.17266e-198	0	Lpl
1.22874e-200	0.733154	0.725	0.366	2.0767e-196	0	Kng1
5.98654e-198	0.725033	0.76	0.404	1.01179e-193	0	Dpep1
1.71294e-192	0.670748	0.806	0.443	2.89504e-188	0	C1ra
8.88503e-189	0.660152	0.803	0.453	1.50166e-184	0	Ecm1
3.75852e-183	0.663705	0.707	0.357	6.35227e-179	0	Gpm6b
3.59029e-180	0.670727	0.584	0.268	6.06795e-176	0	Nnmt
5.54454e-179	0.645062	0.884	0.65	9.37084e-175	0	Nenf
4.3258e-169	0.689859	0.65	0.336	7.31104e-165	0	H2-Q10
1.74199e-167	0.655791	0.741	0.428	2.94414e-163	0	Rcn3
7.97289e-165	0.662357	0.603	0.29	1.3475e-160	0	Efemp1
1.11463e-159	0.815694	0.519	0.238	1.88384e-155	0	Ltbp2
9.22361e-151	0.667687	0.754	0.503	1.55888e-146	0	Prdx4
2.4586e-136	0.650084	0.612	0.333	4.15528e-132	0	Lbp
1.20168e-126	0.679534	0.608	0.355	2.03096e-122	0	Serpina3g
5.95385e-55	0.818184	0.25	0.125	1.00626e-50	0	Ccl2
0	1.21639	0.993	0.648	0	1	Igfbp5
0	1.16079	0.933	0.602	0	1	Lepr
0	0.914802	0.999	0.75	0	1	Cxcl12
1.96799e-283	1.08223	0.902	0.577	3.32609e-279	1	Gdpd2
1.99714e-266	0.958566	0.947	0.664	3.37536e-262	1	Kitl
1.31765e-258	0.975363	0.984	0.678	2.22696e-254	1	Serpine2
1.16339e-254	1.06286	0.93	0.601	1.96624e-250	1	Ibsp
5.56953e-251	1.17957	0.989	0.984	9.41307e-247	1	Gm42418
2.18644e-220	0.898276	0.983	0.674	3.6953e-216	1	Gpx3
1.55324e-218	0.912689	0.907	0.594	2.62513e-214	1	C4b
2.88364e-212	0.858723	0.933	0.636	4.87364e-208	1	Gas6
3.39714e-209	0.944233	0.813	0.53	5.7415e-205	1	Ebf3
2.59888e-201	0.829417	0.904	0.603	4.39236e-197	1	Vcam1
8.89627e-194	0.753376	0.989	0.794	1.50356e-189	1	Igfbp4
1.46235e-191	0.746014	0.972	0.661	2.47152e-187	1	Serping1
1.61913e-185	0.900267	0.805	0.543	2.73649e-181	1	Fbln5
4.29195e-184	0.854885	0.829	0.561	7.25383e-180	1	Cyp1b1
5.12434e-178	0.838539	0.846	0.588	8.66064e-174	1	Cp
2.10198e-172	0.847939	0.796	0.545	3.55255e-168	1	Cdh11
1.178e-171	0.909045	0.777	0.506	1.99094e-167	1	Chrdl1
9.51585e-168	0.770377	0.857	0.602	1.60827e-163	1	Cfh
1.7012e-167	0.842735	0.786	0.512	2.87519e-163	1	Esm1
1.24814e-163	0.753712	0.864	0.549	2.10949e-159	1	Adipoq
2.99054e-162	0.856988	0.819	0.652	5.05432e-158	1	Runx1
4.10939e-158	0.954227	0.675	0.419	6.94529e-154	1	Pappa
2.67798e-156	0.755022	0.813	0.537	4.52605e-152	1	Tnc
9.59946e-152	0.840593	0.769	0.548	1.62241e-147	1	Pdgfrb
6.91854e-139	0.742988	0.835	0.737	1.1693e-134	1	Nedd4
5.44368e-136	0.932971	0.669	0.455	9.20036e-132	1	Mme
3.58761e-133	0.836078	0.699	0.484	6.06342e-129	1	Ptprd
5.48915e-121	0.856733	0.657	0.459	9.27721e-117	1	Foxc1
2.96212e-115	0.838135	0.647	0.447	5.00628e-111	1	Ogn
3.20426e-110	0.756092	0.693	0.476	5.41551e-106	1	Sfrp4
7.91932e-106	0.801376	0.659	0.498	1.33844e-101	1	Tgfbr3
1.7424e-99	0.830325	0.775	0.683	2.94483e-95	1	AY036118
1.39541e-94	0.752477	0.612	0.427	2.35838e-90	1	Abi3bp
1.22354e-86	0.765589	0.558	0.388	2.06791e-82	1	Cdh2
4.29782e-79	0.747638	0.616	0.488	7.26375e-75	1	Pik3r1
4.28737e-72	0.89351	0.566	0.45	7.24609e-68	1	Lars2
4.37428e-70	0.755295	0.479	0.334	7.39297e-66	1	Antxr1
6.93803e-70	0.780324	0.452	0.304	1.1726e-65	1	Ackr4
6.13165e-65	0.841885	0.182	0.07	1.03631e-60	1	Col6a5
6.03208e-63	0.753322	0.418	0.28	1.01948e-58	1	Egfr
1.29016e-62	0.736341	0.426	0.281	2.1805e-58	1	Gm4951
1.61633e-61	0.742402	0.488	0.342	2.73176e-57	1	Fst
6.18386e-60	0.777243	0.329	0.192	1.04513e-55	1	Gpr88
3.43511e-53	0.765549	0.309	0.18	5.80568e-49	1	Aldh1a2
2.62343e-52	0.840635	0.384	0.258	4.43387e-48	1	Phex
1.19519e-51	0.743169	0.318	0.197	2.02e-47	1	Shroom3
9.57285e-42	0.737876	0.376	0.252	1.61791e-37	1	Igfbp3
3.24601e-202	0.785974	0.997	0.809	5.48609e-198	2	Tmem176b
2.09212e-177	0.785455	0.864	0.537	3.53589e-173	2	Fos
4.45429e-173	1.00052	0.892	0.544	7.5282e-169	2	Ccl19
1.03148e-168	0.768876	0.993	0.69	1.74331e-164	2	Gpx3
2.76712e-166	0.667556	0.892	0.602	4.67672e-162	2	Egr1
2.33525e-165	0.731586	0.991	0.759	3.94681e-161	2	Tmem176a
2.37448e-163	0.794594	0.981	0.646	4.01311e-159	2	Mgp
2.54726e-162	0.836969	0.861	0.549	4.30512e-158	2	Cebpd
2.92749e-159	0.743409	0.986	0.677	4.94775e-155	2	Serping1
2.69597e-151	0.674353	0.999	0.959	4.55646e-147	2	Cst3
4.66696e-150	0.81172	0.736	0.403	7.88762e-146	2	Socs3
4.9239e-137	0.60892	0.994	0.927	8.32188e-133	2	Ifitm3
1.80376e-134	0.701805	0.935	0.637	3.04854e-130	2	Cd302
5.20103e-131	0.708106	0.989	0.679	8.79026e-127	2	Hp
1.01264e-124	0.630909	0.994	0.873	1.71146e-120	2	Apoe
1.07143e-120	0.622618	0.992	0.669	1.81083e-116	2	Igfbp5
3.10812e-119	0.627532	0.937	0.608	5.25304e-115	2	C4b
7.87825e-119	0.633138	0.99	0.695	1.3315e-114	2	Serpine2
5.04408e-118	0.672183	0.899	0.593	8.52501e-114	2	Rarres2
1.17361e-107	0.610518	0.997	0.765	1.98352e-103	2	Cxcl12
9.97482e-104	0.598757	0.933	0.619	1.68584e-99	2	Ibsp
2.11848e-100	0.58936	0.879	0.582	3.58044e-96	2	Clu
2.36168e-100	0.785709	0.762	0.481	3.99147e-96	2	C3
5.80992e-100	0.696926	0.618	0.339	9.81935e-96	2	Ccn1
1.38204e-96	0.80488	0.815	0.571	2.33578e-92	2	Hes1
1.52692e-96	0.740674	0.643	0.364	2.58064e-92	2	Ccn5
1.49051e-95	0.891649	0.695	0.476	2.51911e-91	2	Cebpb
1.36575e-90	0.625069	0.75	0.486	2.30825e-86	2	1500009L16Rik
1.77906e-90	0.581052	0.866	0.571	3.00679e-86	2	Cyp1b1
2.50694e-88	0.626118	0.742	0.484	4.23699e-84	2	C1ra
1.19603e-87	0.977451	0.599	0.377	2.0214e-83	2	Gadd45g
1.22551e-86	0.576212	0.859	0.617	2.07124e-82	2	Selenom
8.46187e-81	0.680944	0.644	0.394	1.43014e-76	2	Il34
1.54958e-80	0.583904	0.762	0.489	2.61895e-76	2	Agt
2.34434e-79	0.659505	0.683	0.436	3.96217e-75	2	Errfi1
8.15058e-79	0.669982	0.504	0.268	1.37753e-74	2	Adamts1
1.21149e-77	0.557988	0.713	0.449	2.04753e-73	2	Kng2
9.68053e-76	0.758705	0.575	0.344	1.63611e-71	2	Serpina3n
4.85287e-74	0.580276	0.735	0.483	8.20183e-70	2	Sfrp4
1.80069e-73	0.571889	0.728	0.474	3.04334e-69	2	Mdk
1.93033e-66	0.608968	0.65	0.423	3.26245e-62	2	S1pr3
5.11335e-66	0.563055	0.687	0.471	8.64207e-62	2	Fxyd1
6.29398e-65	0.660581	0.521	0.316	1.06375e-60	2	Vegfa
2.26087e-64	0.569125	0.731	0.511	3.82109e-60	2	Trf
7.13995e-63	0.622001	0.584	0.373	1.20672e-58	2	H2-Q10
3.38083e-58	0.562279	0.689	0.534	5.71395e-54	2	Prdx4
1.97907e-55	0.573117	0.556	0.346	3.34483e-51	2	Cfb
3.86824e-42	0.58803	0.513	0.334	6.53771e-38	2	Il1rn
5.28785e-41	0.558115	0.256	0.129	8.937e-37	2	Snai1
1.44371e-16	0.683451	0.22	0.14	2.44002e-12	2	Ccl2
0	2.94346	0.996	0.52	0	3	Fos
0	2.9045	0.961	0.402	0	3	Zfp36
0	2.86204	0.974	0.405	0	3	Fosb
0	2.64854	0.971	0.498	0	3	Jun
0	2.57421	0.995	0.589	0	3	Egr1
0	2.52623	0.945	0.628	0	3	Mt1
0	2.41311	0.385	0.037	0	3	Cxcl1
0	2.31692	0.818	0.313	0	3	Ccn1
0	2.22538	0.985	0.611	0	3	Junb
0	2.17421	0.795	0.33	0	3	Dusp1
0	2.05504	0.905	0.381	0	3	Socs3
0	2.0238	0.938	0.539	0	3	Cebpd
0	2.01945	0.777	0.328	0	3	Mt2
0	1.89165	0.341	0.047	0	3	Serpine1
0	1.80484	0.726	0.324	0	3	Gadd45b
0	1.79388	0.672	0.246	0	3	Adamts1
0	1.56327	0.414	0.064	0	3	Gm26802
0	1.50676	0.936	0.662	0	3	Zfp36l1
0	1.37852	0.988	0.734	0	3	Jund
1.16144e-307	1.54698	0.914	0.694	1.96295e-303	3	Ubc
4.02072e-288	1.72553	0.82	0.446	6.79542e-284	3	Klf2
1.81378e-278	1.17507	0.983	0.857	3.06547e-274	3	Hspa8
3.07423e-272	1.51029	0.821	0.46	5.19576e-268	3	Cebpb
4.47281e-258	1.64364	0.665	0.297	7.5595e-254	3	Irf1
4.02151e-253	1.50165	0.806	0.42	6.79676e-249	3	Errfi1
7.86887e-245	1.13812	0.96	0.808	1.32992e-240	3	Hspa5
2.35782e-243	1.38684	0.745	0.364	3.98494e-239	3	Btg2
2.0947e-240	1.47618	0.501	0.172	3.54026e-236	3	Nfkbiz
2.57695e-236	1.62842	0.575	0.235	4.3553e-232	3	Ppp1r15a
1.01487e-234	1.39831	0.501	0.167	1.71524e-230	3	Sbno2
1.19045e-223	1.6402	0.77	0.415	2.01198e-219	3	Ier2
2.52795e-214	1.7558	0.698	0.364	4.27248e-210	3	Gadd45g
4.39873e-205	1.42618	0.651	0.315	7.43429e-201	3	Ier3
1.35779e-201	1.57512	0.548	0.238	2.2948e-197	3	Ier5
2.89974e-183	1.44991	0.887	0.638	4.90085e-179	3	Id3
1.08723e-180	1.26512	0.478	0.183	1.83752e-176	3	Icam1
1.73525e-175	1.27447	0.786	0.57	2.93275e-171	3	Slc38a2
9.50782e-167	1.85694	0.523	0.248	1.60692e-162	3	Dnajb1
1.84444e-155	1.21638	0.601	0.305	3.11728e-151	3	Vegfa
5.61446e-149	1.13365	0.737	0.497	9.48899e-145	3	Rhob
1.60064e-148	1.21355	0.756	0.473	2.70525e-144	3	Nfkbia
1.44247e-141	1.13231	0.411	0.157	2.43792e-137	3	Vasn
1.34469e-121	1.27064	0.515	0.263	2.27266e-117	3	Nr4a1
2.14917e-112	1.2049	0.723	0.51	3.63231e-108	3	Hsp90aa1
2.4818e-112	1.47495	0.659	0.468	4.19449e-108	3	Klf6
6.91067e-109	1.15462	0.497	0.258	1.16797e-104	3	Amotl2
3.23131e-107	1.18225	0.225	0.062	5.46124e-103	3	Rgs16
1.81953e-103	1.3658	0.535	0.325	3.07518e-99	3	Neat1
1.0816e-95	1.1266	0.568	0.316	1.828e-91	3	Ccn2
8.79313e-93	1.26379	0.295	0.112	1.48613e-88	3	Atf3
0	6.65592	0.989	0.092	0	4	Fabp4
0	5.45039	0.981	0.042	0	4	Ly6c1
0	5.15397	0.955	0.015	0	4	Cd36
0	5.10079	0.736	0.093	0	4	Aqp1
0	4.97009	0.925	0.014	0	4	Gpihbp1
0	4.44175	0.943	0.091	0	4	Egfl7
0	4.38566	0.889	0.023	0	4	Cav1
0	4.28448	0.863	0.012	0	4	Flt1
0	4.27809	0.954	0.098	0	4	Ly6a
0	4.26522	0.902	0.014	0	4	Cdh5
0	4.17002	0.749	0.085	0	4	Timp4
0	3.72681	0.817	0.203	0	4	Tm4sf1
0	3.71292	0.624	0.01	0	4	Cldn5
0	3.67073	0.767	0.039	0	4	Pecam1
0	3.67014	0.775	0.034	0	4	Sparcl1
0	3.65941	0.82	0.12	0	4	Tspan13
0	3.62573	0.685	0.019	0	4	Tcf15
0	3.54149	0.749	0.024	0	4	Esam
0	3.48703	0.683	0.011	0	4	Ptprb
0	3.42374	0.714	0.087	0	4	Id1
0	3.37533	0.861	0.244	0	4	Hspb1
0	3.36074	0.66	0.027	0	4	Mgll
0	3.34903	0.775	0.106	0	4	Slc9a3r2
0	3.33954	0.617	0.01	0	4	Tcim
0	3.32596	0.689	0.016	0	4	Tspan7
0	3.32375	0.68	0.036	0	4	Cavin2
0	3.32133	0.696	0.03	0	4	Cd300lg
0	3.24089	0.617	0.01	0	4	Kdr
0	3.20471	0.618	0.008	0	4	C1qtnf9
0	3.10187	0.761	0.211	0	4	Ramp2
0	3.0399	0.58	0.009	0	4	Podxl
0	3.01127	0.769	0.125	0	4	Timp3
0	2.99906	0.602	0.047	0	4	Adgrl4
0	2.95052	0.636	0.177	0	4	Fabp5
0	2.94961	0.7	0.153	0	4	Eng
0	2.93823	0.594	0.02	0	4	Cav2
0	2.93261	0.47	0.005	0	4	Car4
0	2.90426	0.896	0.509	0	4	Gng11
0	2.83592	0.539	0.01	0	4	Lims2
0	2.79715	0.583	0.036	0	4	Jam2
0	2.75569	0.556	0.025	0	4	Emcn
0	2.73228	0.467	0.008	0	4	Pdgfb
0	2.72608	0.854	0.426	0	4	Sptbn1
0	2.71581	0.543	0.039	0	4	Cyyr1
0	2.69514	0.502	0.022	0	4	Tinagl1
0	2.65142	0.73	0.224	0	4	Cavin1
0	2.62417	0.496	0.031	0	4	Clic5
0	2.59338	0.568	0.087	0	4	Afdn
0	2.59009	0.454	0.007	0	4	Sox18
6.54165e-249	2.60518	0.542	0.151	1.1056e-244	4	Sgk1
0	2.89339	0.983	0.294	0	5	Plac8
0	2.53736	0.912	0.145	0	5	Cks2
0	2.48199	0.785	0.063	0	5	Car1
0	2.33693	0.929	0.176	0	5	Ctla2a
0	2.30352	0.987	0.345	0	5	Srgn
0	2.10838	0.923	0.145	0	5	Gmfg
0	2.0366	1	0.9	0	5	Rpl32
0	1.98266	0.92	0.2	0	5	Cdk6
0	1.94888	0.975	0.445	0	5	Gpx1
0	1.94003	0.995	0.905	0	5	Rps7
0	1.90163	1	0.934	0	5	Rps19
0	1.85534	0.999	0.806	0	5	Rpl17
0	1.83428	0.764	0.176	0	5	Dennd4a
0	1.82337	0.992	0.772	0	5	Actg1
0	1.8202	1	0.894	0	5	Rplp0
0	1.81941	0.999	0.98	0	5	Rps24
0	1.8043	0.798	0.123	0	5	Car2
0	1.79425	0.997	0.643	0	5	Gas5
0	1.7874	1	0.923	0	5	Rpsa
0	1.76458	0.965	0.306	0	5	Cmtm7
0	1.75816	0.993	0.913	0	5	H3f3b
0	1.75706	0.996	0.502	0	5	Atpif1
0	1.75091	0.997	0.858	0	5	Rpl10a
0	1.72151	0.832	0.162	0	5	Ninj1
0	1.71966	0.999	0.814	0	5	Rpl3
0	1.7182	1	0.891	0	5	Rps18
0	1.70899	0.997	0.923	0	5	Rps5
0	1.70044	0.996	0.946	0	5	Rps15a
0	1.68902	0.805	0.127	0	5	Samsn1
0	1.68833	1	0.935	0	5	Rpl18a
0	1.68198	0.999	0.902	0	5	Rps26
0	1.66724	0.732	0.107	0	5	Myb
0	1.66038	0.997	0.651	0	5	Rpl12
0	1.64188	0.762	0.106	0	5	Nkg7
0	1.63538	0.606	0.088	0	5	Glipr1
0	1.60601	0.999	0.948	0	5	Rpl23
0	1.60494	0.656	0.064	0	5	Clec4d
0	1.60487	0.996	0.87	0	5	Rps3
0	1.59089	0.993	0.648	0	5	Eef1b2
0	1.57177	0.999	0.777	0	5	Rpl14
0	1.57145	1	0.921	0	5	Rps4x
0	1.56996	0.993	0.873	0	5	Rpl15
0	1.56362	0.997	0.971	0	5	Rpl39
0	1.56227	0.997	0.932	0	5	Rpl21
0	1.56167	0.885	0.257	0	5	Vamp5
6.0139e-302	1.59323	0.848	0.273	1.01641e-297	5	Skil
2.77134e-296	1.67933	0.979	0.501	4.68384e-292	5	2410006H16Rik
4.83469e-291	1.69894	0.982	0.585	8.17111e-287	5	S100a10
7.68704e-204	2.17493	0.679	0.221	1.29919e-199	5	Ifitm1
3.47466e-195	1.55992	0.651	0.21	5.87253e-191	5	Hist1h1c
0	3.40228	0.321	0.026	0	6	Pf4
0	2.89098	0.836	0.076	0	6	Prtn3
0	2.81318	0.43	0.013	0	6	Ctsg
0	2.62651	0.92	0.183	0	6	Ctla2a
0	2.46054	0.395	0.017	0	6	Ccl4
0	2.362	0.464	0.011	0	6	Mpo
0	2.35268	0.979	0.192	0	6	Stmn1
0	2.22209	0.952	0.301	0	6	H2afy
0	2.12329	0.997	0.35	0	6	Srgn
0	2.12091	0.929	0.137	0	6	Lmo2
0	2.10007	0.977	0.149	0	6	Ptpn18
0	1.95807	0.795	0.071	0	6	Nrgn
0	1.82512	0.974	0.311	0	6	Cmtm7
0	1.75867	0.838	0.147	0	6	Ramp1
0	1.70485	0.903	0.137	0	6	Coro1a
0	1.7013	0.808	0.109	0	6	Nkg7
0	1.68611	0.927	0.151	0	6	Gmfg
0	1.62322	0.855	0.13	0	6	Samsn1
0	1.60067	0.776	0.13	0	6	Car2
0	1.59919	0.814	0.087	0	6	Rgs18
0	1.54972	0.967	0.243	0	6	Fxyd5
0	1.53754	0.77	0.11	0	6	Myct1
0	1.51965	1	0.971	0	6	Rpl39
0	1.51355	0.694	0.054	0	6	Dusp2
0	1.51218	0.855	0.067	0	6	Alox5ap
0	1.49534	0.667	0.054	0	6	Ctla2b
1.89804e-303	1.51319	1	0.945	3.20788e-299	6	Rps3a1
1.22103e-296	1.61702	1	0.916	2.06366e-292	6	Rpl28
6.38561e-296	1.5756	1	0.873	1.07923e-291	6	Rpl15
4.01689e-295	1.88034	1	0.901	6.78894e-291	6	Rpl32
2.19923e-289	1.52783	1	0.935	3.71691e-285	6	Rpl18a
2.34579e-287	1.60212	0.998	0.816	3.96461e-283	6	Rpl3
1.41584e-286	1.52433	1	0.871	2.39291e-282	6	Rps3
5.05654e-286	1.66984	0.997	0.892	8.54606e-282	6	Rps18
1.98999e-283	1.50356	1	0.921	3.36328e-279	6	Rps4x
9.68713e-282	1.57115	1	0.903	1.63722e-277	6	Rps26
2.89171e-279	1.49374	0.998	0.65	4.88728e-275	6	Eef1b2
4.35722e-279	1.55563	1	0.859	7.36414e-275	6	Rpl10a
5.52445e-278	1.62266	0.997	0.58	9.33687e-274	6	Npm1
4.56559e-276	1.4947	1	0.673	7.7163e-272	6	Rps6
8.27775e-275	1.78296	0.802	0.218	1.39902e-270	6	Ifitm1
3.2538e-274	1.59778	0.998	0.906	5.49925e-270	6	Rps7
7.67651e-274	1.54737	1	0.923	1.29741e-269	6	Rpsa
6.73408e-272	1.58746	0.998	0.808	1.13813e-267	6	Rpl17
8.66683e-266	1.53394	1	0.895	1.46478e-261	6	Rplp0
1.79835e-263	1.54141	1	0.935	3.0394e-259	6	Rps19
1.20899e-245	1.63101	0.995	0.626	2.04332e-241	6	H2afz
1.89537e-232	1.53292	0.953	0.448	3.20336e-228	6	Mif
1.10083e-154	1.70737	0.761	0.313	1.86051e-150	6	Plac8
9.51022e-133	1.94145	0.121	0.008	1.60732e-128	6	Elane
0	3.91096	0.97	0.064	0	7	Car1
0	2.44207	0.998	0.508	0	7	Atpif1
0	2.35079	0.958	0.124	0	7	Car2
0	2.3505	0.993	0.151	0	7	Cks2
0	2.15843	0.988	0.195	0	7	Stmn1
0	2.09943	0.998	0.582	0	7	Npm1
0	2.05987	0.978	0.261	0	7	Vamp5
0	1.9783	0.998	0.504	0	7	Hspe1
0	1.93886	0.998	0.78	0	7	Rpl14
0	1.82431	0.987	0.316	0	7	Prdx6
0	1.78866	1	0.674	0	7	Rps6
0	1.75841	0.967	0.258	0	7	Blvrb
0	1.73771	1	0.613	0	7	Eif5a
0	1.73241	0.762	0.041	0	7	Gm15915
0	1.70677	1	0.93	0	7	Rps2
0	1.6746	0.962	0.257	0	7	C1qbp
0	1.66838	1	0.672	0	7	Rack1
0	1.63566	0.958	0.189	0	7	Fbl
0	1.63295	0.944	0.239	0	7	Dut
0	1.57048	0.95	0.284	0	7	Snhg3
0	1.54604	0.869	0.108	0	7	Myb
4.01997e-307	1.55902	1	0.94	6.79414e-303	7	Rps23
2.26799e-306	1.86192	0.998	0.892	3.83313e-302	7	Rps18
5.82949e-306	1.93634	0.997	0.451	9.85242e-302	7	Gpx1
1.06536e-305	1.62877	1	0.851	1.80057e-301	7	Rps12
5.68587e-304	1.87739	1	0.809	9.60969e-300	7	Rpl17
2.0193e-302	1.60164	0.985	0.39	3.41282e-298	7	Nme1
2.88921e-301	1.71463	1	0.656	4.88305e-297	7	Rpl12
6.29695e-299	1.73405	1	0.917	1.06425e-294	7	Rpl28
3.11914e-298	1.64771	1	0.882	5.27166e-294	7	Rpl26
4.31857e-296	1.60259	1	0.963	7.29882e-292	7	Rps27a
2.68306e-295	1.77468	0.983	0.449	4.53465e-291	7	Mif
4.19447e-293	1.80041	1	0.896	7.08908e-289	7	Rplp0
5.41295e-292	1.74145	1	0.86	9.14843e-288	7	Rpl10a
1.71475e-290	1.77623	1	0.935	2.89811e-286	7	Rps19
2.8756e-290	1.65255	0.993	0.441	4.86005e-286	7	Ran
2.85093e-286	1.58396	1	0.812	4.81836e-282	7	Rpl36a
7.74565e-283	1.68203	1	0.903	1.30909e-278	7	Rps26
1.83414e-281	1.68059	1	0.924	3.09987e-277	7	Rpsa
5.40533e-280	1.6108	1	0.924	9.13554e-276	7	Rps5
3.67307e-278	1.90475	1	0.901	6.20785e-274	7	Rpl32
3.97325e-276	1.56791	0.988	0.387	6.71519e-272	7	Hmgb2
5.07007e-274	1.57819	0.997	0.652	8.56892e-270	7	Eef1b2
9.01627e-272	1.62151	1	0.817	1.52384e-267	7	Rpl3
2.40084e-271	1.55743	0.998	0.874	4.05766e-267	7	Rpl15
1.34434e-269	1.54336	1	0.946	2.27208e-265	7	Rps15a
2.2741e-269	1.53403	1	0.922	3.84346e-265	7	Rps4x
1.05975e-266	1.65671	1	0.906	1.79108e-262	7	Rps7
1.5073e-260	1.58927	0.995	0.647	2.5475e-256	7	Gas5
1.08187e-230	1.54222	0.993	0.55	1.82847e-226	7	Ncl
3.29157e-170	1.42837	0.672	0.194	5.56309e-166	8	Col8a1
5.72717e-124	1.10034	0.986	0.633	9.67949e-120	8	Fstl1
4.50319e-119	1.20064	0.577	0.186	7.61084e-115	8	Sfrp1
1.71027e-118	1.19155	0.176	0.019	2.89052e-114	8	Cxcl13
2.22048e-117	1.26236	0.709	0.273	3.75284e-113	8	Ltbp2
7.88263e-112	1.05495	0.998	0.819	1.33224e-107	8	Igfbp4
1.22727e-108	1.00782	0.993	0.671	2.07421e-104	8	Gas6
1.34989e-107	1.09055	0.929	0.566	2.28144e-103	8	Tnc
6.78257e-101	1.10372	0.995	0.668	1.14632e-96	8	Cxcl14
5.34139e-95	0.897158	0.286	0.059	9.02749e-91	8	Fndc1
2.38073e-94	0.99879	0.587	0.215	4.02368e-90	8	Limch1
1.5703e-93	0.967391	0.843	0.433	2.65397e-89	8	Plxdc2
7.01224e-93	1.07722	0.69	0.287	1.18514e-88	8	Gm4951
9.22258e-91	1.71284	0.688	0.299	1.55871e-86	8	Iigp1
2.36945e-90	0.865453	0.425	0.123	4.00461e-86	8	Rspo2
1.02672e-88	0.904538	0.42	0.124	1.73526e-84	8	Chl1
3.7597e-85	0.857603	0.931	0.571	6.35426e-81	8	Cdh11
1.02284e-84	0.888583	0.922	0.534	1.7287e-80	8	Chrdl1
7.21494e-83	0.921441	0.931	0.571	1.2194e-78	8	Fbln5
1.69187e-82	0.944973	0.533	0.191	2.85943e-78	8	Bmp4
4.65184e-80	0.822466	0.984	0.714	7.86207e-76	8	Bgn
6.80458e-80	1.17164	0.63	0.281	1.15004e-75	8	Slc5a3
9.52956e-80	1.04453	0.996	0.984	1.61059e-75	8	Gm42418
2.20241e-73	0.822877	0.686	0.312	3.7223e-69	8	Ackr4
2.88739e-72	1.03867	0.577	0.245	4.87997e-68	8	Adamts5
1.38788e-71	0.832362	0.723	0.349	2.34566e-67	8	Fst
5.3743e-70	0.904026	0.698	0.344	9.0831e-66	8	Lox
2.36367e-68	0.861709	0.635	0.29	3.99485e-64	8	Emp1
6.4023e-66	0.957832	0.563	0.239	1.08205e-61	8	Ptx3
3.81215e-65	0.804877	0.944	0.585	6.44292e-61	8	Adipoq
4.06311e-65	0.830749	0.697	0.338	6.86706e-61	8	Olfml3
8.48218e-65	0.765245	0.43	0.153	1.43357e-60	8	Rspo3
1.3425e-64	0.739309	0.817	0.45	2.26896e-60	8	Islr
2.92608e-64	0.755618	1	0.701	4.94536e-60	8	Hp
6.12387e-64	0.98293	0.898	0.688	1.03499e-59	8	AY036118
6.56109e-63	0.737418	0.684	0.323	1.10889e-58	8	Ms4a4d
1.33159e-62	0.733549	0.785	0.421	2.25051e-58	8	Arrdc4
9.27767e-62	0.766264	0.97	0.679	1.56802e-57	8	Lpl
2.01859e-56	0.843826	0.746	0.457	3.41163e-52	8	Lars2
3.77197e-53	2.55165	0.303	0.103	6.375e-49	8	Cxcl9
4.4387e-53	0.772082	0.758	0.476	7.50184e-49	8	Mycbp2
7.16245e-53	0.824678	0.325	0.11	1.21053e-48	8	F830016B08Rik
3.39929e-49	0.903689	0.623	0.325	5.74515e-45	8	Serpina12
8.13726e-49	0.909269	0.198	0.051	1.37528e-44	8	Ifit1
3.0022e-45	0.887189	0.125	0.024	5.07402e-41	8	Ifit3
6.008e-44	0.767954	0.677	0.391	1.01541e-39	8	Serpina3g
2.8943e-30	1.20132	0.427	0.228	4.89165e-26	8	Isg15
3.4107e-27	0.868598	0.265	0.117	5.76442e-23	8	Gbp2
5.6213e-13	2.8245	0.118	0.052	9.50055e-09	8	Cxcl10
3.39915e-06	0.952149	0.215	0.146	0.057449	8	Ccl2
0	7.1625	0.756	0.012	0	9	Bglap
0	6.17977	0.743	0.009	0	9	Bglap2
0	3.48597	0.9	0.083	0	9	Alpl
0	3.43929	0.643	0.022	0	9	Car3
0	2.73136	0.416	0.031	0	9	Col11a1
0	2.52789	0.523	0.005	0	9	Postn
0	2.48205	0.383	0.019	0	9	Smpd3
0	2.46747	0.298	0.004	0	9	Col11a2
0	2.451	0.682	0.008	0	9	Ptgis
0	2.27855	0.59	0.005	0	9	Cpe
0	2.27524	0.712	0.068	0	9	Lrp4
0	2.24659	0.519	0.026	0	9	Kcnk2
0	2.19236	0.418	0.008	0	9	Ifitm5
0	2.18335	0.85	0.184	0	9	Pth1r
0	2.18205	0.739	0.067	0	9	Ncam1
0	2.13069	0.331	0.009	0	9	Col2a1
0	2.09976	0.658	0.065	0	9	Sgms2
0	1.95595	0.782	0.129	0	9	Gpc1
0	1.86648	0.466	0.043	0	9	Omd
0	1.84836	0.542	0.007	0	9	Cadm1
0	1.7913	0.495	0.001	0	9	Bmp3
0	1.75041	0.222	0.005	0	9	Cthrc1
0	1.56886	0.543	0.071	0	9	Metrnl
0	1.41047	0.421	0.015	0	9	Tmem119
0	1.39498	0.41	0.026	0	9	Cryab
1.10806e-304	1.39534	0.61	0.091	1.87274e-300	9	Dapk2
1.26605e-284	2.77409	0.715	0.159	2.13975e-280	9	Wif1
2.53133e-262	5.91177	0.884	0.333	4.2782e-258	9	Col1a1
1.60766e-208	1.85101	0.769	0.247	2.7171e-204	9	Mef2c
4.35153e-193	1.75309	0.843	0.309	7.35452e-189	9	Fap
7.56578e-187	1.39583	0.569	0.129	1.27869e-182	9	Plod2
2.08905e-174	1.58217	0.978	0.63	3.53071e-170	9	Cfh
1.57466e-172	1.57642	0.863	0.331	2.66134e-168	9	Olfml3
3.82525e-165	2.03286	0.664	0.213	6.46506e-161	9	Limch1
1.2599e-163	3.56087	0.97	0.679	2.12935e-159	9	Col1a2
3.48465e-159	1.50482	0.712	0.254	5.88941e-155	9	Ptprs
1.69831e-150	1.77384	0.723	0.278	2.87032e-146	9	Col5a2
3.69807e-146	1.47227	0.505	0.124	6.25011e-142	9	Col12a1
7.48114e-145	1.40961	0.357	0.064	1.26439e-140	9	Ndnf
1.07092e-144	1.76179	0.793	0.356	1.80997e-140	9	Nrp2
5.87996e-140	3.57157	0.896	0.539	9.93773e-136	9	Spp1
5.98465e-134	1.76195	0.858	0.489	1.01147e-129	9	Lgals1
2.94439e-130	1.96482	0.869	0.57	4.97631e-126	9	Tnc
1.36657e-129	1.73915	0.924	0.505	2.30964e-125	9	Lifr
4.0116e-127	2.91227	0.564	0.189	6.78e-123	9	Mmp13
2.10704e-119	2.65528	0.969	0.752	3.56111e-115	9	Sparc
2.38114e-113	1.77564	0.579	0.199	4.02437e-109	9	Lum
2.12918e-109	1.41909	0.965	0.704	3.59852e-105	9	Tpm1
3.79484e-77	1.71088	0.617	0.298	6.41366e-73	9	Serpinf1
3.52256e-70	1.69594	0.582	0.258	5.95347e-66	9	Timp1
0	5.74315	0.964	0.194	0	10	Gsn
0	5.62514	0.701	0.07	0	10	Prg4
0	4.97662	0.67	0.029	0	10	Fn1
0	4.88172	0.748	0.003	0	10	Igfbp6
0	4.60517	0.517	0.001	0	10	Myoc
0	4.17143	0.673	0.037	0	10	S100a4
0	3.80944	0.605	0.002	0	10	Aspn
0	3.80904	0.655	0.031	0	10	Clec3b
0	3.51882	0.27	0.002	0	10	Thbs4
0	3.46521	0.457	0	0	10	Cilp
0	3.42774	0.613	0.017	0	10	Mfap5
0	3.00622	0.668	0.021	0	10	Nbl1
0	3.00544	0.577	0.001	0	10	Tnxb
0	2.38656	0.268	0.008	0	10	Pi16
0	2.38552	0.535	0.032	0	10	Lgals3
0	2.36631	0.61	0.039	0	10	Fbln2
0	2.31169	0.652	0.057	0	10	Ltbp4
0	2.30756	0.504	0.021	0	10	Tppp3
0	2.22223	0.488	0.001	0	10	Dpt
0	2.11213	0.465	0.001	0	10	Pcolce2
0	2.00836	0.39	0	0	10	Col14a1
0	1.90454	0.455	0.026	0	10	Mustn1
0	1.81812	0.314	0.001	0	10	Hmcn2
4.07903e-299	2.48709	0.808	0.135	6.89398e-295	10	Ly6a
4.54712e-287	2.26468	0.543	0.06	7.68508e-283	10	Mmp2
4.81935e-259	2.03772	0.499	0.056	8.14518e-255	10	Fndc1
1.74963e-258	2.32862	0.566	0.077	2.95705e-254	10	Cd34
1.01793e-251	2.24603	0.104	0	1.72041e-247	10	Angptl7
1.02795e-237	2.01598	0.53	0.071	1.73734e-233	10	Sod3
1.07938e-218	2.51008	0.681	0.133	1.82426e-214	10	Gas1
2.95464e-214	3.3904	0.99	0.675	4.99363e-210	10	S100a6
1.84804e-208	3.33423	0.758	0.189	3.12336e-204	10	Col3a1
2.42947e-189	4.02894	0.922	0.498	4.10605e-185	10	Dcn
4.86312e-173	2.79835	0.974	0.705	8.21917e-169	10	Crip1
7.05e-172	2.17699	0.101	0.002	1.19152e-167	10	Chad
1.21159e-164	2.45832	0.927	0.492	2.04772e-160	10	Lgals1
7.67745e-155	1.95355	0.496	0.093	1.29757e-150	10	Ccdc80
3.48726e-146	2.37682	0.784	0.297	5.89381e-142	10	Serpinf1
5.12982e-144	3.10824	0.382	0.059	8.66991e-140	10	Comp
1.56637e-139	2.16448	0.943	0.721	2.64733e-135	10	Vim
5.09517e-129	1.85625	0.953	0.663	8.61135e-125	10	Cd9
7.40985e-124	1.76316	0.514	0.118	1.25234e-119	10	Col6a3
9.25986e-120	1.85261	0.875	0.482	1.56501e-115	10	Timp2
8.4476e-119	1.96371	0.932	0.599	1.42773e-114	10	S100a10
1.26486e-110	2.32155	0.636	0.202	2.13773e-106	10	Lum
4.12391e-106	1.80323	0.826	0.437	6.96982e-102	10	Anxa2
6.44154e-70	2.65532	0.104	0.008	1.08868e-65	10	Fmod
5.25146e-47	2.42396	0.494	0.21	8.8755e-43	10	Apod
6.64483e-40	1.78653	0.226	0.062	1.12304e-35	10	Smoc2
0.000655207	2.71424	0.236	0.177	1	10	Ecrg4
0	4.30648	0.953	0.078	0	11	Hist1h2ae
0	3.87636	0.961	0.072	0	11	Hist1h2ap
0	2.8189	0.893	0.04	0	11	Hist1h1b
0	2.47956	0.755	0.015	0	11	Ube2c
0	2.41889	0.961	0.136	0	11	H2afx
0	2.37499	0.966	0.034	0	11	Top2a
0	2.27978	0.979	0.023	0	11	Birc5
0	2.01638	0.91	0.028	0	11	Mki67
0	1.91788	0.76	0.058	0	11	Cenpa
0	1.85123	0.76	0.028	0	11	Pclaf
0	1.76951	0.845	0.012	0	11	Nusap1
0	1.59634	0.876	0.029	0	11	Cdca8
0	1.53808	0.884	0.036	0	11	Spc24
0	1.52862	0.888	0.027	0	11	Cdk1
0	1.50351	0.798	0.075	0	11	Hist1h4d
0	1.50276	0.717	0.012	0	11	Cenpf
7.6051e-281	1.84639	0.979	0.154	1.28534e-276	11	Cks1b
1.4397e-250	1.52462	0.918	0.135	2.43323e-246	11	Hmgb3
1.09923e-248	1.59041	0.803	0.099	1.85781e-244	11	Hist1h1e
7.17103e-241	3.00414	0.991	0.219	1.21198e-236	11	Stmn1
1.01528e-235	2.09529	0.996	0.176	1.71593e-231	11	Cks2
2.00018e-229	1.48202	0.764	0.096	3.3805e-225	11	Nrgn
6.35133e-227	2.14571	0.936	0.149	1.07344e-222	11	Car2
1.84348e-218	1.55909	0.871	0.132	3.11567e-214	11	Nkg7
3.62338e-182	3.18571	1	0.405	6.12387e-178	11	Hmgb2
8.41843e-176	1.50581	0.918	0.179	1.4228e-171	11	Ptpn18
1.32138e-152	2.0592	0.987	0.376	2.23327e-148	11	Hmgn2
2.63489e-144	1.66737	0.953	0.26	4.45323e-140	11	Dut
2.87115e-142	2.46005	1	0.639	4.85253e-138	11	H2afz
9.98329e-142	1.90227	0.339	0.03	1.68728e-137	11	Ctsg
5.62648e-141	2.22918	0.991	0.571	9.50931e-137	11	Tubb5
3.57925e-140	1.64526	0.987	0.336	6.0493e-136	11	Anp32b
1.83528e-137	2.28689	0.365	0.035	3.10181e-133	11	Pf4
5.52632e-136	1.5807	0.983	0.317	9.34004e-132	11	Tubb4b
1.86243e-135	1.6251	0.901	0.209	3.14769e-131	11	Ctla2a
2.59866e-131	1.81165	0.991	0.458	4.392e-127	11	Ran
1.92815e-120	1.50829	1	0.751	3.25877e-116	11	Hmgb1
6.13565e-117	1.50377	0.961	0.334	1.03699e-112	11	Cmtm7
1.54478e-113	1.51756	0.983	0.435	2.61083e-109	11	Ube2s
1.00182e-111	1.54984	0.996	0.948	1.69317e-107	11	Ptma
5.29165e-105	1.55305	0.97	0.546	8.94342e-101	11	Tuba1b
1.18777e-104	1.60712	1	0.523	2.00745e-100	11	Atpif1
1.37978e-103	1.61381	0.953	0.323	2.33197e-99	11	H2afy
2.24324e-103	1.67391	0.991	0.595	3.79131e-99	11	Npm1
4.12402e-102	1.50727	0.567	0.108	6.97e-98	11	Prtn3
2.0229e-100	1.55886	0.961	0.373	3.4189e-96	11	Srgn
1.39658e-96	1.46936	1	0.919	2.36036e-92	11	Rpl28
7.53594e-86	1.4775	0.996	0.917	1.27365e-81	11	H3f3b
2.1737e-81	1.4949	0.996	0.904	3.67378e-77	11	Rpl32
0.000133647	1.63005	0.386	0.225	1	11	Gm26917
0	4.4803	1	0.047	0	12	Tyrobp
0	3.43476	0.825	0.04	0	12	Lgals3
0	3.21961	0.974	0.065	0	12	Cd52
0	3.04291	0.798	0.013	0	12	Ly6c2
0	2.87282	0.868	0.016	0	12	Ms4a6c
0	2.70217	0.93	0.058	0	12	Lsp1
0	2.63755	0.947	0.013	0	12	Ctss
0	2.27018	0.877	0.007	0	12	Ly86
0	2.10858	0.833	0.007	0	12	Mpeg1
0	1.90439	0.553	0.004	0	12	Ccr2
0	1.84203	0.465	0.005	0	12	F13a1
1.22093e-292	3.16227	0.395	0.009	2.0635e-288	12	Wfdc17
8.33766e-267	3.63188	0.658	0.032	1.40915e-262	12	Cd74
9.35042e-253	2.47551	0.921	0.078	1.58031e-248	12	Napsa
5.94683e-248	1.92727	0.842	0.063	1.00507e-243	12	Selplg
1.83165e-233	2.87368	0.754	0.05	3.09568e-229	12	S100a4
2.37544e-233	2.94705	0.886	0.077	4.01474e-229	12	Ifi30
2.67245e-219	2.84742	0.719	0.049	4.51672e-215	12	Ifi27l2a
1.5579e-218	3.17689	0.588	0.032	2.633e-214	12	Ccl4
3.99307e-214	2.65058	0.956	0.1	6.74868e-210	12	Alox5ap
6.47998e-204	2.56611	0.5	0.024	1.09518e-199	12	Il1b
1.46174e-198	1.89789	0.798	0.071	2.47048e-194	12	Spi1
9.3028e-180	3.42256	0.991	0.136	1.57227e-175	12	Fcer1g
6.59136e-175	2.14158	0.956	0.123	1.11401e-170	12	Laptm5
3.0373e-155	2.28914	0.816	0.093	5.13334e-151	12	Irf8
2.91637e-147	2.99162	0.974	0.17	4.92896e-143	12	Coro1a
1.87289e-143	2.14769	0.947	0.148	3.16537e-139	12	Rac2
2.40625e-140	2.17349	0.202	0.005	4.0668e-136	12	Chil3
4.21926e-125	1.91676	0.93	0.148	7.13098e-121	12	Ctsh
1.25655e-112	1.93058	0.982	0.192	2.1237e-108	12	Ucp2
1.11379e-111	1.83108	0.991	0.185	1.88241e-107	12	Ptpn18
2.41877e-94	4.93468	0.561	0.072	4.08796e-90	12	Lyz2
3.25796e-84	1.89171	0.842	0.177	5.50628e-80	12	Ramp1
1.61711e-80	2.26758	0.114	0.003	2.73308e-76	12	Cox6a2
5.74421e-76	2.44824	0.982	0.451	9.70828e-72	12	Sh3bgrl3
2.138e-73	1.80394	0.965	0.275	3.61344e-69	12	Fxyd5
1.65855e-71	2.62101	0.939	0.331	2.80311e-67	12	Plac8
2.31716e-70	2.46117	0.246	0.017	3.91624e-66	12	H2-Aa
7.89073e-70	1.90689	0.939	0.314	1.33361e-65	12	Arhgdib
2.47495e-64	2.12818	0.982	0.472	4.18292e-60	12	Gpx1
3.474e-63	2.02408	0.93	0.329	5.87141e-59	12	H2afy
3.84788e-61	2.99673	0.57	0.112	6.50331e-57	12	Prtn3
8.93798e-58	2.16496	0.939	0.437	1.51061e-53	12	Tspo
3.51514e-55	2.42806	0.956	0.501	5.94093e-51	12	Lgals1
6.88241e-55	2.05655	0.982	0.938	1.1632e-50	12	Tmsb10
4.63171e-53	1.94887	0.974	0.621	7.82805e-49	12	Cyba
6.08786e-31	1.8039	0.868	0.412	1.02891e-26	12	Hmgb2
7.53038e-31	2.17597	0.123	0.01	1.27271e-26	12	Ly6d
2.08159e-15	2.57813	0.193	0.043	3.51809e-11	12	H2-Eb1
1.86471e-12	2.30346	0.263	0.085	3.15155e-08	12	H2-Ab1
0	10.101	1	0.044	0	13	S100a9
0	10.0746	1	0.049	0	13	S100a8
0	8.08082	0.892	0.004	0	13	Retnlg
0	7.20096	0.595	0.012	0	13	Camp
0	7.11828	0.748	0.007	0	13	Ngp
0	6.21148	0.946	0.018	0	13	Lcn2
0	5.54903	0.946	0.004	0	13	Wfdc21
0	5.10986	0.964	0.068	0	13	Lyz2
0	4.84756	0.658	0.025	0	13	Cxcl2
0	4.64277	0.991	0.048	0	13	Tyrobp
0	4.57142	0.64	0.023	0	13	Il1b
0	4.539	0.991	0.065	0	13	Cd52
0	4.44181	0.505	0.001	0	13	Ltf
0	4.42909	0.964	0.018	0	13	Pglyrp1
0	4.03156	0.883	0.006	0	13	Mmp9
0	3.86324	0.757	0.002	0	13	Mmp8
0	3.77332	0.586	0.006	0	13	Ccl6
0	3.74093	0.784	0.006	0	13	Ifitm6
0	3.63437	0.225	0	0	13	Cstdc4
0	3.59124	0.964	0.052	0	13	Slpi
0	3.26145	0.45	0.003	0	13	Chil3
0	3.24239	0.694	0.011	0	13	Il1r2
0	3.07185	0.739	0.009	0	13	Slc16a3
0	2.99279	0.838	0.008	0	13	Trem1
0	2.99262	0.856	0.016	0	13	Hdc
0	2.92487	0.874	0.023	0	13	Clec4e
0	2.79009	0.865	0.007	0	13	Lilr4b
0	2.69951	0.856	0.003	0	13	Mcemp1
0	2.49025	0.243	0	0	13	Stfa2l1
0	2.43708	0.721	0.007	0	13	Lilrb4a
5.71622e-308	2.99288	0.847	0.05	9.66099e-304	13	Plaur
3.47182e-289	2.46108	0.775	0.041	5.86772e-285	13	Lgals3
1.74128e-280	2.60568	0.793	0.048	2.94293e-276	13	Ncf2
4.16384e-269	3.16815	0.919	0.071	7.03731e-265	13	Lcp1
1.00554e-245	2.47633	0.829	0.059	1.69947e-241	13	Lsp1
6.40581e-237	3.24867	0.991	0.1	1.08265e-232	13	Alox5ap
9.79052e-234	3.13179	0.883	0.075	1.6547e-229	13	Mxd1
8.90361e-217	2.57051	0.829	0.07	1.5048e-212	13	Ptprc
1.71463e-175	3.50395	0.982	0.136	2.8979e-171	13	Fcer1g
1.45774e-170	2.76836	0.829	0.089	2.46372e-166	13	Lst1
5.31814e-161	2.86311	0.973	0.148	8.98818e-157	13	Rac2
7.88501e-142	2.79176	0.982	0.17	1.33265e-137	13	Coro1a
2.14088e-121	2.49583	0.703	0.09	3.6183e-117	13	Lmnb1
5.16195e-120	3.22024	0.991	0.212	8.72421e-116	13	Msrb1
2.11622e-86	3.8079	0.919	0.254	3.57663e-82	13	G0s2
1.6498e-64	2.45435	0.892	0.275	2.78832e-60	13	Fxyd5
2.93278e-58	2.83018	0.631	0.144	4.9567e-54	13	Thbs1
3.91531e-56	2.48894	0.973	0.379	6.61726e-52	13	Srgn
2.18923e-44	2.76681	0.955	0.683	3.70002e-40	13	S100a6
3.04522e-33	2.40936	0.306	0.053	5.14673e-29	13	Ifi27l2a
5.32712e-206	1.63535	0.933	0.073	9.00337e-202	14	Cav1
9.44559e-196	1.57431	0.904	0.071	1.5964e-191	14	Cd36
1.28395e-186	1.45601	0.827	0.062	2.17e-182	14	Flt1
1.65638e-185	1.80651	0.856	0.068	2.79945e-181	14	Gpihbp1
2.7794e-185	1.51474	0.856	0.067	4.69747e-181	14	Cdh5
3.31056e-180	1.3026	0.673	0.043	5.59517e-176	14	C1qtnf9
2.08092e-169	1.69976	0.981	0.098	3.51696e-165	14	Ly6c1
9.90416e-164	1.33011	0.692	0.05	1.6739e-159	14	Ptprb
9.3577e-158	1.49786	0.721	0.058	1.58154e-153	14	Tcf15
1.10331e-130	1.43241	0.769	0.077	1.8647e-126	14	Sparcl1
5.17259e-129	1.93758	0.99	0.145	8.7422e-125	14	Fabp4
3.44295e-123	1.20245	0.577	0.047	5.81892e-119	14	Kdr
5.23797e-119	1.12088	0.663	0.064	8.8527e-115	14	Mgll
3.94838e-110	1.19287	0.606	0.057	6.67316e-106	14	Tspan7
1.90134e-107	1.24962	0.712	0.082	3.21345e-103	14	Pecam1
2.04422e-107	1.0713	0.519	0.043	3.45494e-103	14	Podxl
3.37845e-106	1.6471	0.846	0.124	5.70991e-102	14	Timp4
2.3745e-105	1.15159	0.644	0.067	4.01315e-101	14	Esam
1.23022e-102	1.09025	0.529	0.047	2.0792e-98	14	Cldn5
1.63281e-100	1.49349	0.875	0.142	2.75961e-96	14	Egfl7
8.58565e-99	1.08095	0.519	0.047	1.45106e-94	14	Tcim
5.76377e-96	1.11038	0.615	0.068	9.74134e-92	14	Jam2
5.91835e-96	1.51158	0.913	0.149	1.00026e-91	14	Ly6a
1.74868e-89	2.00094	0.779	0.13	2.95544e-85	14	Aqp1
5.62604e-85	1.08794	0.529	0.056	9.50857e-81	14	Emcn
3.20386e-81	0.967549	0.587	0.07	5.41484e-77	14	Cd300lg
4.83512e-77	0.993739	0.385	0.033	8.17183e-73	14	Car4
1.1051e-74	1.45672	0.808	0.161	1.86773e-70	14	Tspan13
5.61557e-64	1.10365	0.538	0.079	9.49087e-60	14	Itga6
5.46846e-60	0.993678	0.5	0.069	9.24225e-56	14	Cyyr1
9.70166e-56	1.18576	0.654	0.124	1.63968e-51	14	Id1
6.22861e-54	1.8332	0.923	0.28	1.0527e-49	14	Hspb1
1.34781e-53	1.26946	0.683	0.146	2.27793e-49	14	Slc9a3r2
6.26006e-51	0.92497	0.5	0.081	1.05801e-46	14	Adgrl4
3.29672e-47	0.996492	0.721	0.163	5.57179e-43	14	Timp3
5.65695e-45	1.37958	0.808	0.239	9.56081e-41	14	Tm4sf1
7.63175e-44	1.11186	0.827	0.243	1.28984e-39	14	Ramp2
1.14903e-38	0.912821	0.365	0.057	1.94198e-34	14	Bcam
1.23138e-36	0.925354	0.567	0.135	2.08116e-32	14	Cd93
8.98594e-36	1.05948	0.904	0.34	1.51871e-31	14	Adgrf5
1.60151e-35	1.09196	0.654	0.186	2.70672e-31	14	Eng
1.40586e-31	1.23532	0.952	0.532	2.37605e-27	14	Gng11
5.09976e-31	1.01127	0.76	0.254	8.61911e-27	14	Cavin1
3.05531e-28	0.900304	0.663	0.207	5.16377e-24	14	Ece1
1.74053e-26	0.896832	0.75	0.271	2.94167e-22	14	S1pr1
2.68715e-25	0.904082	0.654	0.217	4.54155e-21	14	Klf4
1.4581e-23	0.945318	0.769	0.318	2.46434e-19	14	Crip2
3.77212e-23	1.04645	0.827	0.452	6.37526e-19	14	Sptbn1
5.55722e-17	0.964163	0.856	0.486	9.39226e-13	14	Klf2
1.36361e-12	1.2391	0.356	0.13	2.30464e-08	14	Hspa1a
0	5.20348	1	0.003	0	15	Cd79a
0	4.95268	0.867	0.005	0	15	Ly6d
0	4.51717	0.735	0.002	0	15	Vpreb3
0	4.33532	0.94	0.021	0	15	Ighm
0	4.30397	0.614	0.015	0	15	H2-Aa
0	3.9714	0.277	0.002	0	15	Iglc1
0	3.76356	0.506	0.006	0	15	Iglc2
0	3.68139	0.855	0.023	0	15	Cd79b
0	2.94921	0.651	0.005	0	15	Mzb1
0	2.83733	0.494	0.004	0	15	Ccr7
0	2.81279	0.578	0.002	0	15	Fcrla
0	2.54503	0.506	0.003	0	15	Iglc3
0	2.3701	0.41	0.002	0	15	Gm8369
0	2.21487	0.349	0.001	0	15	Ms4a1
0	2.19414	0.361	0.002	0	15	Cd2
0	2.14433	0.494	0.003	0	15	Blnk
0	2.05317	0.386	0	0	15	Ighd
0	2.00468	0.373	0	0	15	Gm31243
0	1.99177	0.301	0	0	15	Fcmr
1.90175e-257	6.21545	0.735	0.033	3.21414e-253	15	Cd74
6.17803e-164	2.47346	0.398	0.014	1.04415e-159	15	Arl5c
5.83659e-142	3.26041	0.771	0.069	9.86442e-138	15	Cd52
2.1915e-140	4.22018	0.59	0.041	3.70385e-136	15	H2-Eb1
6.57904e-127	3.81374	0.843	0.102	1.11192e-122	15	Igkc
8.18119e-114	2.48154	0.422	0.024	1.3827e-109	15	Cd83
1.62351e-92	1.91179	0.349	0.021	2.74389e-88	15	H2-Ob
4.80599e-81	2.60599	0.554	0.063	8.1226e-77	15	Chchd10
8.37026e-81	3.99288	0.627	0.083	1.41466e-76	15	H2-Ab1
6.10814e-79	2.68948	0.627	0.085	1.03234e-74	15	Cd37
5.23749e-69	2.34238	0.482	0.052	8.85188e-65	15	Ifi27l2a
3.90794e-68	1.91539	0.458	0.049	6.6048e-64	15	Cxcr4
2.04376e-64	2.27383	0.482	0.058	3.45416e-60	15	Cytip
1.54726e-62	2.44136	0.783	0.173	2.61503e-58	15	Coro1a
6.05522e-58	2.69554	0.651	0.123	1.02339e-53	15	Cd24a
6.7548e-56	2.17099	0.723	0.159	1.14163e-51	15	Ptprcap
6.89229e-50	2.18266	0.518	0.085	1.16487e-45	15	Dusp2
3.61869e-48	2.56414	0.205	0.014	6.11595e-44	15	Vpreb1
6.19572e-45	1.92322	1	0.971	1.04714e-40	15	Rps27
2.6634e-44	2.13194	0.639	0.152	4.50141e-40	15	Rac2
2.84857e-40	2.57353	0.928	0.531	4.81437e-36	15	Btg1
7.51574e-40	1.94724	1	0.86	1.27024e-35	15	H3f3a
4.39169e-36	2.23962	0.506	0.113	7.4224e-32	15	Pafah1b3
2.81245e-35	2.01083	0.361	0.058	4.75332e-31	15	Rhoh
5.54212e-30	1.94809	0.952	0.682	9.36673e-26	15	Ebf1
2.92779e-29	2.02298	0.614	0.196	4.94825e-25	15	Ucp2
3.23067e-27	2.17663	0.699	0.267	5.46016e-23	15	Mef2c
2.62753e-26	1.87227	0.578	0.191	4.44079e-22	15	Pkig
5.63509e-25	2.8423	0.554	0.19	9.52387e-21	15	Dnajc7
9.37045e-22	1.9507	0.41	0.111	1.5837e-17	15	Rel
3.03641e-19	2.01414	0.337	0.082	5.13184e-15	15	Ifi30
0	6.54379	0.66	0.007	0	16	Ccl5
0	3.28873	0.566	0	0	16	Trbc2
0	3.0371	0.623	0.003	0	16	Il7r
0	2.89988	0.509	0.004	0	16	Ms4a4b
0	2.89265	0.358	0	0	16	Xcl1
0	2.76751	0.528	0.002	0	16	Cd3d
0	2.49154	0.566	0.008	0	16	Bcl2a1b
0	2.48749	0.453	0	0	16	Trbc1
0	2.42964	0.453	0	0	16	Cd3g
0	2.34887	0.453	0.003	0	16	Cd2
0	2.17095	0.377	0.003	0	16	Cd7
0	2.04754	0.453	0.004	0	16	Txk
0	1.98161	0.472	0.001	0	16	Gimap3
3.38225e-271	1.93909	0.245	0.002	5.71635e-267	16	Ctla4
3.52443e-270	2.23505	0.547	0.01	5.95664e-266	16	Ctsw
6.09308e-220	1.8425	0.377	0.006	1.02979e-215	16	Il18r1
1.64644e-187	2.32119	0.415	0.009	2.78264e-183	16	Trac
1.02141e-186	2.77817	0.717	0.029	1.72628e-182	16	Ltb
2.25249e-149	2.10206	0.491	0.016	3.80694e-145	16	Ptpn22
1.51693e-140	3.40485	0.943	0.07	2.56376e-136	16	Cd52
3.85395e-135	3.25999	0.83	0.058	6.51356e-131	16	Hcst
1.59193e-107	2.04842	0.415	0.016	2.69052e-103	16	Gpr183
1.34424e-102	1.96735	0.528	0.029	2.2719e-98	16	Stat4
1.28442e-95	2.55739	0.792	0.074	2.17079e-91	16	Ptprc
9.75024e-60	2.66746	0.717	0.098	1.64789e-55	16	Vps37b
3.30402e-58	1.90726	0.604	0.068	5.58413e-54	16	Selplg
3.30948e-55	2.44956	0.849	0.152	5.59336e-51	16	Rac2
6.12129e-48	2.54259	0.887	0.19	1.03456e-43	16	Ptpn18
1.42477e-41	2.49012	0.755	0.155	2.408e-37	16	Tnfaip3
1.00334e-39	1.95395	0.472	0.055	1.69575e-35	16	S100a4
7.29464e-33	2.75411	1	0.532	1.23287e-28	16	Btg1
2.11971e-32	2.16695	0.736	0.175	3.58253e-28	16	Coro1a
9.97113e-31	2.38833	0.509	0.087	1.68522e-26	16	Rgs1
1.44953e-29	2.19364	1	0.938	2.44985e-25	16	Tmsb10
2.60675e-28	3.90192	0.321	0.037	4.40566e-24	16	Cd74
3.13165e-27	1.83537	0.849	0.278	5.2928e-23	16	Fxyd5
2.73378e-26	2.89302	0.604	0.144	4.62036e-22	16	Nkg7
4.90906e-24	2.84366	0.208	0.019	8.2968e-20	16	H2-Aa
4.27602e-22	2.03654	0.66	0.204	7.22691e-18	16	Emb
8.10786e-22	1.9929	0.528	0.125	1.37031e-17	16	Rgs2
7.80906e-19	1.84927	0.792	0.342	1.31981e-14	16	Shisa5
3.94335e-18	2.66898	0.321	0.055	6.66466e-14	16	Tyrobp
5.69625e-18	2.20995	0.906	0.516	9.62723e-14	16	AW112010
2.63441e-16	2.39426	0.245	0.036	4.45242e-12	16	Ccl4
1.00021e-15	1.97961	0.377	0.087	1.69046e-11	16	Dusp2
2.40029e-13	2.57512	0.453	0.142	4.05673e-09	16	Fcer1g
6.06422e-10	2.38701	0.509	0.229	1.02491e-05	16	Odc1
1.54297e-09	3.06797	0.208	0.044	2.60778e-05	16	H2-Eb1
1.98888e-08	1.98137	0.226	0.054	0.000336141	16	Cxcl10
0.00050721	2.57042	0.208	0.086	1	16	H2-Ab1
0	5.38758	0.932	0.006	0	17	Jchain
0	4.67122	0.477	0.001	0	17	Ighv1-47
0	3.5331	0.591	0.001	0	17	Igkv10-96
0	3.36576	0.659	0.001	0	17	Iglv1
0	3.33831	0.705	0.006	0	17	Iglc2
0	3.16601	0.614	0.009	0	17	Ly6d
0	3.09736	0.545	0.005	0	17	Iglc3
0	2.3187	0.614	0.007	0	17	Mzb1
0	1.47838	0.5	0.003	0	17	Epcam
0	1.39951	0.523	0.003	0	17	Slamf7
0	1.18911	0.318	0	0	17	Prg2
0	1.08642	0.432	0.003	0	17	Eaf2
0	0.954082	0.409	0	0	17	Iglv3
0	0.860823	0.318	0.001	0	17	Cldn7
1.41657e-274	1.15699	0.386	0.004	2.39415e-270	17	Oosp1
5.31004e-261	0.843649	0.341	0.003	8.97449e-257	17	Derl3
7.76089e-242	0.943021	0.295	0.002	1.31167e-237	17	Irf4
4.53348e-166	3.23506	0.818	0.035	7.66204e-162	17	Cd74
1.18818e-144	1.00884	0.409	0.009	2.00814e-140	17	Chst1
1.13401e-142	1.78928	0.568	0.019	1.9166e-138	17	Ctss
1.74184e-136	2.24627	0.227	0.003	2.94388e-132	17	Iglc1
2.02988e-135	2.9427	0.545	0.019	3.43069e-131	17	Ly6c2
2.49821e-129	7.3587	0.886	0.057	4.22222e-125	17	Slpi
2.31647e-101	9.22966	1	0.104	3.91506e-97	17	Igkc
6.61544e-98	8.48244	0.636	0.038	1.11808e-93	17	Ighg2b
6.73208e-87	0.851173	0.523	0.027	1.13779e-82	17	Cd79b
2.21351e-80	1.05534	0.455	0.022	3.74106e-76	17	Tent5c
4.06428e-68	4.20241	0.727	0.071	6.86903e-64	17	Cd52
1.04639e-34	6.01941	0.318	0.026	1.7685e-30	17	Ighm
2.92879e-31	2.252	0.409	0.045	4.94994e-27	17	Fam214a
1.6364e-30	1.35518	0.568	0.085	2.76567e-26	17	Edem1
7.82101e-25	1.59288	0.5	0.075	1.32183e-20	17	Trp53inp1
1.11977e-23	1.21231	0.636	0.131	1.89252e-19	17	Pon3
1.47758e-22	0.938465	0.409	0.06	2.49726e-18	17	Cytip
1.35835e-15	1.69876	0.773	0.358	2.29576e-11	17	Sec11c
2.58565e-15	1.62001	0.773	0.295	4.37001e-11	17	Txndc5
6.98911e-15	0.981291	0.545	0.132	1.18123e-10	17	Basp1
6.1177e-13	0.927667	0.477	0.116	1.03395e-08	17	Txndc11
3.71216e-12	1.3116	0.682	0.278	6.27392e-08	17	Serp1
2.36959e-11	1.80543	0.727	0.388	4.00484e-07	17	Xbp1
4.30063e-10	1.39258	0.886	0.646	7.26849e-06	17	Ssr4
4.5748e-10	0.911085	0.727	0.313	7.73187e-06	17	H13
6.12286e-09	1.10914	0.545	0.2	0.000103483	17	Sel1l
1.9885e-08	0.916084	0.773	0.452	0.000336077	17	Spcs2
2.18126e-08	1.19625	0.614	0.305	0.000368654	17	Rexo2
5.40471e-08	1.40946	0.591	0.258	0.00091345	17	Ccnd2
2.40936e-07	0.881676	0.682	0.328	0.00407206	17	Herpud1
4.51781e-05	1.12173	0.477	0.229	0.763555	17	Odc1
0.000615577	0.900585	0.955	0.967	1	17	Malat1
0.00115304	0.946617	0.523	0.301	1	17	Ubald2
0	4.11416	0.8	0.001	0	18	Stab2
0	4.02089	0.92	0.012	0	18	Plvap
0	3.4807	0.84	0.007	0	18	F8
0	3.15722	0.8	0.003	0	18	Mrc1
0	2.76898	0.6	0.001	0	18	Dnase1l3
0	2.5031	0.4	0.001	0	18	Ubd
0	2.36566	0.52	0.002	0	18	Fam167b
0	2.33781	0.6	0.003	0	18	Kcnj8
0	2.20463	0.36	0.001	0	18	Cxadr
1.06037e-218	2.90175	0.76	0.013	1.79213e-214	18	Cyp4b1
4.75674e-216	2.34051	0.36	0.003	8.03937e-212	18	Gpm6a
1.1193e-213	2.76591	0.44	0.004	1.89173e-209	18	Ackr1
9.216e-204	3.05053	0.8	0.016	1.5576e-199	18	Stab1
2.07354e-199	2.60014	0.68	0.011	3.50449e-195	18	Flt4
6.03034e-162	2.98986	0.56	0.009	1.01919e-157	18	Clca3a1
1.72093e-112	2.10199	0.52	0.012	2.90855e-108	18	Selp
1.12286e-87	3.19139	0.92	0.049	1.89775e-83	18	Cldn5
8.29567e-84	2.70007	0.68	0.028	1.40205e-79	18	Mmrn2
6.09119e-82	2.18741	0.6	0.023	1.02947e-77	18	Ltc4s
2.27183e-77	2.50273	0.92	0.054	3.83962e-73	18	Ptprb
1.10442e-73	2.3105	0.64	0.029	1.86658e-69	18	Clec14a
2.27553e-73	2.75222	0.56	0.022	3.84587e-69	18	Depp1
2.46682e-66	2.61132	0.64	0.032	4.16917e-62	18	Rapgef5
5.65042e-66	3.09066	0.76	0.048	9.54978e-62	18	Gm1673
1.27906e-63	2.40548	0.8	0.049	2.16174e-59	18	Kdr
4.46636e-62	2.52612	0.96	0.072	7.5486e-58	18	Cdh5
4.54512e-54	2.87512	0.72	0.052	7.6817e-50	18	Abcc9
4.52874e-52	2.47013	0.16	0.002	7.65403e-48	18	Cfd
1.60349e-49	2.25078	0.76	0.059	2.71006e-45	18	Emcn
4.17895e-49	2.15205	0.84	0.071	7.06285e-45	18	Esam
1.81935e-46	2.8115	0.36	0.014	3.07489e-42	18	Rgs4
4.24104e-45	3.91616	0.76	0.071	7.16778e-41	18	Lrg1
4.20573e-41	2.3037	0.8	0.073	7.1081e-37	18	Gpihbp1
2.53312e-37	2.10144	0.44	0.027	4.28123e-33	18	Trp53i11
2.00475e-34	2.07434	0.56	0.048	3.38822e-30	18	Pear1
3.24361e-34	4.3872	0.88	0.136	5.48202e-30	18	Tfpi
2.55893e-29	2.8952	0.92	0.15	4.32484e-25	18	Fabp4
3.72878e-26	2.16076	0.76	0.117	6.30202e-22	18	Pde2a
1.05761e-24	2.26054	0.84	0.147	1.78747e-20	18	Egfl7
1.10416e-23	2.544	0.88	0.189	1.86615e-19	18	Eng
1.62035e-23	2.85514	0.84	0.187	2.73855e-19	18	Lgmn
1.20427e-16	3.21835	0.92	0.37	2.03533e-12	18	Il6st
8.05301e-16	2.1179	0.84	0.247	1.36104e-11	18	Mafb
1.1578e-15	2.13496	0.72	0.167	1.9568e-11	18	Timp3
1.61526e-15	2.68702	1	0.695	2.72994e-11	18	Selenop
1.47467e-14	2.48304	0.64	0.145	2.49234e-10	18	Mylip
4.39255e-14	2.07733	0.8	0.249	7.42384e-10	18	Tcn2
3.86011e-12	2.62939	0.96	0.769	6.52397e-08	18	Ctsl
7.63346e-10	2.31165	0.68	0.259	1.29013e-05	18	Adamts5
3.76324e-07	2.49558	0.56	0.22	0.00636024	18	Klf4
